# ChromaFold predicts the 3D contact map from single-cell chromatin accessibility

**DOI:** 10.1101/2023.07.27.550836

**Authors:** Vianne R. Gao, Rui Yang, Arnav Das, Renhe Luo, Hanzhi Luo, Dylan R. McNally, Ioannis Karagiannidis, Martin A. Rivas, Zhong-Min Wang, Darko Barisic, Alireza Karbalayghareh, Wilfred Wong, Yingqian A. Zhan, Christopher R. Chin, William Noble, Jeff A. Bilmes, Effie Apostolou, Michael G. Kharas, Wendy Béguelin, Aaron D. Viny, Danwei Huangfu, Alexander Y. Rudensky, Ari M. Melnick, Christina S. Leslie

## Abstract

The identification of cell-type-specific 3D chromatin interactions between regulatory elements can help to decipher gene regulation and to interpret the function of disease-associated non-coding variants. However, current chromosome conformation capture (3C) technologies are unable to resolve interactions at this resolution when only small numbers of cells are available as input. We therefore present ChromaFold, a deep learning model that predicts 3D contact maps and regulatory interactions from single-cell ATAC sequencing (scATAC-seq) data alone. ChromaFold uses pseudobulk chromatin accessibility, co-accessibility profiles across metacells, and predicted CTCF motif tracks as input features and employs a lightweight architecture to enable training on standard GPUs. Once trained on paired scATAC-seq and Hi-C data in human cell lines and tissues, ChromaFold can accurately predict both the 3D contact map and peak-level interactions across diverse human and mouse test cell types. In benchmarking against a recent deep learning method that uses bulk ATAC-seq, DNA sequence, and CTCF ChIP-seq to make cell-type-specific predictions, ChromaFold yields superior prediction performance when including CTCF ChIP-seq data as an input and comparable performance without. Finally, fine-tuning ChromaFold on paired scATAC-seq and Hi-C in a complex tissue enables deconvolution of chromatin interactions across cell subpopulations. ChromaFold thus achieves state-of-the-art prediction of 3D contact maps and regulatory interactions using scATAC-seq alone as input data, enabling accurate inference of cell-type-specific interactions in settings where 3C-based assays are infeasible.
