## Supplementary table 1 for "ChromaFold predicts the 3D contact map from single-cell chromatin accessibility"

### Sheet: Sheet1
Cell type	Genome	scATAC	Hi-C	CTCF ChIP-seq	BioSample	Modeling
IMR-90	hg38	ENCODE: ENCSR778RZT	ENCODE: ENCSR345VTI	ENCODE: ENCSR000EFI	cell line	Training
HUVEC	hg38	ENCODE: ENCSR516MHK	ENCODE: ENCSR788FBI	ENCODE: ENCSR000ALA	primary cell	Training
GM12878	hg38	10X genomics	4DN: 4DNFI1UEG1HD	ENCODE: ENCSR000AKB	cell line	Training
K562	hg38	ENCODE: ENCSR308ZGJ	4DN: 4DNFITUOMFUQ	ENCODE: ENCSR000AKO	cell line	Testing
hES	hg38	Provided in this paper	4DN: 4DNFI2TK7L2F	ENCODE: ENCSR000AMF	cell line	Testing
CD4+ T Cells	hg38	ENCODE: ENCSR628NXO	ENCODE: ENCSR421CGL		primary cell	Testing
GCB	mm10	Provided in this paper	Provided in this paper		primary cell	Testing
Tregs	mm10	GEO: GSE156112	Provided in this paper		primary cell	Testing
mHSC	mm10	Provided in this paper	GEO: GSE135031		primary cell	Testing
Pancreatic Islet	hg19	GEO:GSE160472	AMP: DFF064KIG		primary cell	Finetuning
Alpha cells	hg19	GEO:GSE160472	GEO: GSE188311		primary cell	Testing
Beta cell	hg19	GEO:GSE160472	GEO: GSE188311		primary cell	Testing
